# The *Plasmodium falciparum* CCCH zinc finger protein MD3 regulates male gametocytogenesis through its interaction with RNA-binding proteins

**DOI:** 10.1101/2023.07.19.549485

**Authors:** Afia Farrukh, Jean Pierre Musabyimana, Ute Distler, Vanessa Jil Mahlich, Julius Mueller, Fabian Bick, Stefan Tenzer, Gabriele Pradel, Che Julius Ngwa

**Affiliations:** Division of Cellular and Applied Infection Biology, Institute of Zoology, RWTH Aachen University, Aachen, Germany; Core Facility for Mass Spectrometry, Institute of Immunology, University Medical Centre of the Johannes Gutenberg University, Mainz, Germany

**Keywords:** *Plasmodium falciparum*, malaria, RNA-binding protein, CCCH zinc finger protein, male gametocytogenesis, exflagellation

## Abstract

Malaria transmission to mosquitoes is dependent on the formation of gametocytes. When fully matured, gametocytes are able to transform into gametes in the mosquito’s midgut, a process accompanied with their egress from the enveloping erythrocyte. Gametocyte maturation and gametogenesis require a well-coordinated gene expression programme that involves a wide spectrum of regulatory proteins, ranging from histone modifiers to transcription factors to RNA-binding proteins. Here, we investigated the role of the CCCH-zinc finger protein MD3 in *P. falciparum* gametocytogenesis. MD3 was originally identified by us as an epigenetically regulated protein of immature gametocytes and recently shown to be involved in male development in a barcode-based screen in *P. berghei*. We here show that MD3 is mainly present in the cytoplasm of immature male *P. falciparum* gametocytes. Parasites deficient of MD3 are impaired in gametocyte maturation and male gametocyte exflagellation. BioID analysis in combination with co-immunoprecipitation assays unveiled an interaction network of MD3 with RNA-binding proteins like PABP1 and ALBA3, with translational initiators, regulators and repressors like elF4G, PUF1, NOT1 and CITH, and with other regulators of gametocytogenesis, including ZNF4, MD1 and GD1. We conclude that MD3 is part of a regulator complex crucial for post-transcriptional fine-tuning of male gametocytogenesis.
