## Supplemental Table S2 for "The *Plasmodium falciparum* CCCH zinc finger protein MD3 regulates male gametocytogenesis through its interaction with RNA-binding proteins"

### Sheet: Description
		The Plasmodium falciparum CCCH zinc finger protein MD3 regulates male gametocytogenesis through its interaction with RNA-binding proteins
		Afia Farrukh, Jean Pierre Musabyimana, Ute Distler, Vanessa Jil Mahlich, Julius Mueller, Fabian Bick, Stefan Tenzer, Gabriele Pradel and Che Julius Ngwa
		Table S2: List of MD3 interactors curated and analysed

### Sheet: MD3 interactome ABSs
GeneID	Short Name	Protein Name	SP	TMD	TPM	PE	Sex	MW [kDa]	Biological Process	Cellular component	Molecular function
PF3D7_0105700	N/A	asparagine-rich antigen Pfa35-2	no	no	702.0	OK	male	364.0	histone H3-K4 methylation	nucleus, Set1C/COMPASS complex	mRNA binding
PF3D7_0309600	PfP2	60S acidic ribosomal protein P2	no	no	634.57; 584.9	eTZ; OK	no	11.9	translational elongation, entry into host, protein tetramerization	nucleus, ribosome, cell surface, Maurer's cleft, host cell surface	RNA binding, structural constituent of ribosome
PF3D7_0315600	MD3	male development protein MD3, putative	no	no	116.78	OK	male	57.1	N/A	nucleus	metal ion binding
PF3D7_0317600	RPS11	40S ribosomal protein S11, putative	no	no	719.09; 557.12; 689.78	RI; eTZ; OK	female	18.7	translation	nucleus, ribosome, cytosolic small ribosomal subunit, extracellular vesicle	structural constituent of ribosome
PF3D7_0422400	RPS19	40S ribosomal protein S19	no	no	265.03; 189.45; 161.57; 265.52	RI; eTZ; GCV; OK	no	19.7	ribosomal small subunit assembly, translation	nucleus, ribosome, cytosolic small ribosomal subunit, extracellular vesicle	RNA binding, structural constituent of ribosome
PF3D7_0507100	RPL4	60S ribosomal protein L4	no	no	1015.63; 1201.12; 1682	RI; eTZ; OK	female	46.2	translation	nucleus, ribosome, cytosolic small ribosomal subunit	RNA binding, structural constituent of ribosome
PF3D7_0516200	RPS11	40S ribosomal protein S11	no	no	390.82; 422.05	RI; eTZ	female	16.0	translation	nucleus, ribosome, chloroplast, cytosolic small ribosomal subunit, extracellular vesicle	RNA binding, structural constituent of ribosome
PF3D7_0517000	N/A	60S ribosomal protein L12, putative	no	no	305.23; 372.68; 270.47	RI; eTZ; OK	female	18.1	ribosomal large subunit assembly, translation	nucleus, ribosome, large ribosomal subunit, cytosolic large ribosomal subunit	structural constituent of ribosome, rRNA binding, large ribosomal subunit rRNA binding
PF3D7_0626800	PyrK	pyruvate kinase	no	no	1031.61; 887.62	RI; lTZ	male	55.6	glycolytic process, protein homotetramerization	cytoplasm	magnesium ion binding, RNA binding, catalytic activity, pyruvate kinase activity, ATP binding, kinase activity, potassium ion binding
PF3D7_0708400	HSP90	heat shock protein 90	no	no	1583.95; 1415.47	eTZ; OK	male	86.1	protein folding, cellular response to heat, protein stabilization, regulation of histone deacetylase activity	nucleus, cytoplasm, cytosol, plasma membrane, cell surface, food vacuole, protein-containing complex, perinuclear region of cytoplasm, extracellular vesicle	RNA binding, protein binding, ATP binding, ATP hydrolysis activity, unfolded protein binding
PF3D7_0721600	N/A	40S ribosomal protein S5, putative	no	no	1392.72; 990.21	RI; eTZ	no	21.8	ribosomal small subunit assembly, translation	nucleus, ribosome, small ribosomal subunit, cytosolic small ribosomal subunit	RNA binding, mRNA binding, structural constituent of ribosome, rRNA binding
PF3D7_0818200	14-3-3I	14-3-3 protein	no	no	1144.07	eTZ	male	30.2	entry into host	nucleus, cytoplasm, food vacuole, extracellular vesicle	RNA binding, protein binding, histone binding
PF3D7_0818900	HSP70	heat shock protein 70	no	no	3426.39; 3329.13; 3055.78	RI; eTZ; lTZ	male	73.9	response to unfolded protein, response to heat, cellular response to unfolded protein, protein refolding, chaperone cofactor-dependent protein refolding	nucleus, cytoplasm, cytosol, cell surface, food vacuole, extracellular vesicle	RNA binding, protein binding, ATP binding, ATP hydrolysis activity, heat shock protein binding, phosphatidylinositol-3-phosphate binding, protein folding chaperone, unfolded protein binding, misfolded protein binding
PF3D7_0823200	N/A	RNA-binding protein, putative	no	no	550.79; 719.66	RI; eTZ	male	32.4	regulation of translation	nucleus, ribonucleoprotein complex	nucleic acid binding, RNA binding, mRNA binding, protein binding
PF3D7_0831700	HSP70x	Heat shock protein 70	yes	yes	2948.21	RI	male	75.1	response to unfolded protein, cytoadherence to microvasculature, mediated by symbiont protein, cellular response to unfolded protein, protein refolding, chaperone cofactor-dependent protein refolding	nucleus, cytoplasm, symbiont-containing vacuole, Maurer's cleft, host cell cytoplasm, protein-containing complex, host cell cytosol, extracellular vesicle	RNA binding, protein binding, ATP binding, ATP hydrolysis activity, heat shock protein binding, protein folding chaperone, unfolded protein binding, misfolded protein binding
PF3D7_0917900	BIP	heat shock protein 70	yes	no	1163.63	lTZ	no	72.4	response to unfolded protein, response to xenobiotic stimulus, ubiquitin-dependent ERAD pathway, endoplasmic reticulum unfolded protein response, cellular response to unfolded protein, protein refolding, chaperone cofactor-dependent protein refolding	nucleus, cytoplasm, endoplasmic reticulum, endoplasmic reticulum lumen, cell surface, membrane, food vacuole, endoplasmic reticulum chaperone complex, extracellular vesicle	RNA binding, protein binding, ATP binding, ATP hydrolysis activity, heat shock protein binding, protein folding chaperone, unfolded protein binding, misfolded protein binding
PF3D7_0922100	N/A	Ubiquitin-like protein, putative	no	yes	235.85	RI	male	182.1	ubiquitin-dependent protein catabolic process	cytosol, integral component of membrane	protein binding, polyubiquitin modification-dependent protein binding
PF3D7_0922200	SAMS	S-adenosylmethionine synthetase	no	no	890.99	lTZ	female	44.8	S-adenosylmethionine biosynthetic process, one-carbon metabolic process, cell redox homeostasis	nucleus, cytosol, cell surface, food vacuole, Maurer's cleft, extracellular vesicle	methionine adenosyltransferase activity, protein binding, ATP binding, protein homodimerization activity, metal ion binding
PF3D7_0927200	GD1	gametocyte development protein GD1, putative	no	no	309.52	OK	no	189.7	N/A	cytosol	metal ion binding
PF3D7_1003700	N/A	MKT1 domain-containing protein, putative	no	no	27.44; 26.06	GCV; OK	no	153.4	N/A	N/A	nuclease activity, 5'-flap endonuclease activity, flap endonuclease activity
PF3D7_1008700	N/A	tubulin beta chain	no	no	637.59	lTZ	male	49.8	microtubule cytoskeleton organization, mitotic cell cycle, microtubule-based process, response to xenobiotic stimulus, response to drug	nucleus, cytoplasm, microtubule, cell surface, food vacuole, apical part of cell	GTPase activity, structural constituent of cytoskeleton, protein binding, GTP binding
PF3D7_1011800	PREBP	PRE-binding protein	no	no	393.91; 383.43; 573.99	RI; eTZ; OK	female	131.6	regulation of transcription (DNA-templated), regulation of gene expression	nucleus, cytoplasm	nucleic acid binding, double-stranded DNA binding, DNA-binding transcription factor activity, RNA binding, mRNA binding
PF3D7_1021900	N/A	PHAX domain-containing protein, putative	no	no	222.86	OK	female	267.4	N/A	nucleus	mRNA binding, protein binding
PF3D7_1036900	N/A	conserved Plasmodium protein, unknown function	no	no	225.83; 169.45; 201.15	RI; GCV; OK	male	192.7	N/A	nucleus, RNA N6-methyladenosine methyltransferase complex	mRNA binding
PF3D7_1130200	PfP0	60S ribosomal protein P0	no	no	1163.17; 995.01	RI; eTZ	no	35.0	ribosomal large subunit assembly, cytoplasmic translation, translation, ribosome biogenesis	intracellular, nucleus, cytosolic large ribosomal subunit, extracellular vesicle	RNA binding, structural constituent of ribosome, large ribosomal subunit rRNA binding
PF3D7_1134600	ZNF4	CCCH-type zinc finger protein ZNF4	no	no	33.8	OK	no	204.0	biological process involved in interaction with host	cytoplasm	metal ion binding
PF3D7_1224300	PABP1	polyadenylate-binding protein 1, putative	no	no	1875.9	RI	male	97.2	RNA processing	nucleus, cytoplasm, cytosol, cell surface, nuclear periphery, P granule, ribonucleoprotein complex	nucleic acid binding, RNA binding, mRNA binding, mRNA 3'-UTR binding, poly(A) binding, poly(U) RNA binding
PF3D7_1323400	RPL23	60S ribosomal protein L23	no	no	294.72	RI	male	22.1	ribosomal large subunit assembly, translation	nucleus, ribosome, cytosolic large ribosomal subunit	structural constituent of ribosome, rRNA binding
PF3D7_1358800	RPS15	40S ribosomal protein S15	no	no	189.89; 207.18; 152.83	RI; eTZ; OK	no	17.3	translation	nucleus, nucleolus, ribosome, Maurer's cleft, cytosolic small ribosomal subunit	RNA binding, structural constituent of ribosome, small ribosomal subunit rRNA binding
PF3D7_1362700	N/A	conserved Plasmodium protein, unknown function	no	no	146.01	OK	male	242.2	N/A	nucleus	N/A
PF3D7_1365900	N/A	ubiquitin-60S ribosomal protein L40	no	no	282.82; 320.69; 342.84; 467.65; 375.69	RI; eTZ; GCII; GCV; OK	no	14.6	translation, cellular protein modification process, ubiquitin-dependent protein catabolic process, protein ubiquitination, modification-dependent protein catabolic process	nucleus, cytoplasm, ribosome, cytosolic large ribosomal subunit	RNA binding, structural constituent of ribosome, protein binding, protein tag, ubiquitin protein ligase binding
PF3D7_1415400	N/A	Btz domain-containing protein, putative	no	no	35.55; 33.82; 33.77; 47.12	eTZ; lTZ; GCV; OK	male	178.5	nuclear-transcribed mRNA catabolic process, nonsense-mediated decay, mRNA processing, regulation of translation, RNA splicing, mRNA transport	nucleus, cytoplasm	RNA binding, mRNA binding
PF3D7_1417200	NOT1	CCR4-NOT transcription complex subunit NOT1, putative	no	no	89.22; 134.31	RI; OK	no	519.8	nuclear-transcribed mRNA catabolic process, deadenylation-dependent decay, regulation of translation, negative regulation of translation	P-body, nucleus, cytosol, CCR4-NOT complex	mRNA binding, molecular adaptor activity
PF3D7_1421200	RPS25	40S ribosomal protein S25	no	no	496.15	eTZ	female	11.7	translation	nucleus, cytosolic small ribosomal subunit	structural constituent of ribosome
PF3D7_1423700	N/A	conserved Plasmodium protein, unknown function	no	no	290.42	RI	male	183.6	N/A	nucleus	N/A
PF3D7_1433000	NOP10	H/ACA ribonucleoprotein complex subunit 3, putative	no	no	118.66; 155.21	RI; GCV	no	6.6	pseudouridine synthesis, rRNA pseudouridine synthesis, snRNA pseudouridine synthesis, ribosome biogenesis	box H/ACA snoRNP complex, box H/ACA telomerase RNP complex	snoRNA binding, box H/ACA snoRNA binding, telomerase RNA binding
PF3D7_1435700.2	N/A	ataxin-2 like protein, putative	no	no	34.21; 42.6; 96.12	lTZ; GCV; OK	male	105.2	regulation of cytoplasmic mRNA processing body assembly, stress granule assembly	mitochondrion, cytoplasmic stress granule	RNA binding
PF3D7_1441200	N/A	60S ribosomal protein L1, putative	no	no	66.45; 52.63; 36.07	RI; eTZ; GCV	no	24.8	maturation of LSU-rRNA, translation	intracellular, nucleus, large ribosomal subunit, cytosolic large ribosomal subunit	RNA binding, structural constituent of ribosome
PF3D7_1444800	FBPA	fructose-bisphosphate aldolase	no	no	1910.1	eTZ	male	40.1	glycolytic process, actin polymerization or depolymerization, fructose 1,6-bisphosphate metabolic process	nucleus, cytoplasm, cytosol, cell surface, extracellular vesicle	RNA binding, actin binding, catalytic activity, fructose-bisphosphate aldolase activity
PF3D7_1447000	N/A	40S ribosomal protein S5	no	no	740.02; 1270.54; 396.4; 436.8	RI; eTZ; lTZ; OK	no	30.0	translation	nucleus, ribosome, small ribosomal subunit, cytosolic small ribosomal subunit	RNA binding, structural constituent of ribosome
PF3D7_1462800	GAPDH	glyceraldehyde-3-phosphate dehydrogenase	no	no	5476.96; 8667.43	RI; lTZ	male	36.6	glucose metabolic process, gluconeogenesis, glycolytic process, response to xenobiotic stimulus, entry into host, oxidation-reduction process, cellular response to xenobiotic stimulus	nucleus, cytosol, cell surface, membrane, food vacuole, extracellular vesicle	RNA binding, glyceraldehyde-3-phosphate dehydrogenase (NAD+) (phosphorylating) activity, protein binding, oxidoreductase activity, acting on the aldehyde or oxo group of donors, NAD or NADP as acceptor, NADP binding, NAD binding
PF3D7_1465900	N/A	40S ribosomal protein S3	no	no	256.94; 318.02; 573.21	RI; eTZ; OK	female	24.7	translation	nucleus, small ribosomal subunit, cytosolic small ribosomal subunit, extracellular vesicle	RNA binding, structural constituent of ribosome
PF3D7_1466300	RPN2	26S proteasome regulatory subunit RPN2, putative	no	no	225.33; 193.13; 180.04	RI; lTZ; OK	no	132.8	ubiquitin-dependent protein catabolic process, regulation of protein catabolic process, proteasome-mediated ubiquitin-dependent protein catabolic process	proteasome complex, nucleus, proteasome regulatory particle, proteasome regulatory particle, base subcomplex, proteasome storage granule	endopeptidase activity, enzyme regulator activity
Total	43
Total minus proteins of secretory pathway	41
eTZ, early trophozoite; GC, gametocyte; lTZ, late trophozoite; OK, ookinete; PE, peak expression; RI, ring; SP, Signal peptide; TMD, transmembrane domain; TPM, transcripts per million (Lopez-Barragan et al., 2011)

### Sheet: MD3 interactome imGC
GeneID	Short Name	Protein Name	SP	TMD	TPM	PE	Sex	MW [kDa]	Biological Process	Cellular component	Molecular function
PF3D7_0105700	N/A	asparagine-rich antigen Pfa35-2	no	no	702.2	OK	male	364.1	histone H3-K4 methylation	nucleus, Set1C/COMPASS complex	mRNA binding
PF3D7_0108300	ARP	conserved Plasmodium protein, unknown function	no	no	407.7; 553.88	RI; eTZ	no	255.0	N/A	host cell cytoplasm, host cell surface	mRNA binding
PF3D7_0218200	N/A	SUZ domain-containing protein, putative	no	no	48.65	GCV	male	94.7	ribosomal large subunit assembly	cytosol	rRNA (guanine-N1-)-methyltransferase activity
PF3D7_307100	RPS12	40S ribosomal protein S12, putative	no	no	323.64; 393.5	RI; eTZ	female	15.4	translation	nucleus, ribosome, cytosolic small ribosomal subunit	structural constituent of ribosome
PF3D7_0310500	DHX57	ATP-dependent RNA helicase DHX57, putative	no	no	38.18	OK	no	267.2	maturation of SSU-rRNA from tricistronic rRNA transcript (SSU-rRNA, 5.8S rRNA, LSU-rRNA)	nucleus, nucleolus	nucleic acid binding, RNA binding, RNA helicase activity, helicase activity, ATP binding
PF3D7_0314700	RNF1	RING finger protein RNF1	no	no	81.04	OK	male	135.6	ubiquitin-dependent protein catabolic process	nucleus, cytoplasm	histone binding, ubiquitin protein ligase activity
PF3D7_0315600	MD3	male development protein MD3, putative	no	no	116.78	OK	male	57.1	N/A	nucleus	metal ion binding
PF3D7_0316800	N/A	40S ribosomal protein S15A, putative	no	no	237.36; 212.36; 225.81; 275.29	RI; eTZ; GCII; OK	no	14.9	translation	nucleus, ribosome, cytosolic small ribosomal subunit	RNA binding, structural constituent of ribosome
PF3D7_0317600	RPS11	40S ribosomal protein S11, putative	no	no	719.09; 557.12; 689.78	RI; eTZ; OK	female	18.8	translation	nucleus, ribosome, cytosolic small ribosomal subunit, extracellular vesicle	structural constituent of ribosome
PF3D7_0323800	N/A	conserved Plasmodium protein, unknown function	no	no	167.51	GCV	no	114.8	N/A	nucleus	mRNA binding
PF3D7_0422200	N/A	erythrocyte membrane-associated antigen	no	no	62.11; 50.14	GCV; OK	male	508.5	N/A	N/A	N/A
PF3D7_0513600	N/A	deoxyribodipyrimidine photo-lyase, putative	no	no	1193.82	OK	female	129.2	photoreactive repair, DNA repair	nucleus	deoxyribodipyrimidine photo-lyase activity
PF3D7_0516900	RPL2	60S ribosomal protein L2	no	no	3148.3	eTZ	no	28.0	cytoplasmic translation, translation	nucleus, ribosome, cytosolic large ribosomal subunit	RNA binding, structural constituent of ribosome
PF3D7_0517000	N/A	60S ribosomal protein L12, putative	no	no	305.23; 372.68; 270.47	RI; eTZ; OK	female	18.1	ribosomal large subunit assembly, translation	nucleus, ribosome, large ribosomal subunit, cytosolic large ribosomal subunit	structural constituent of ribosome, rRNA binding, large ribosomal subunit rRNA binding
PF3D7_0517300	SR1	serine/arginine-rich splicing factor 1	no	no	404.84	RI	no	34.6	regulation of alternative mRNA splicing, via spliceosome, mRNA processing, cellular response to DNA damage stimulus, RNA splicing, mRNA cis splicing, via spliceosome, regulation of mRNA splicing, via spliceosome	nucleus, spliceosomal complex, cytoplasm, nuclear speck	nucleic acid binding, RNA binding, phosphorylated histone binding
PF3D7_0518200	MDM2	SWIB/MDM2 domain-containing protein	no	no	152.68	GCV	female	15.5	regulation of transcription by RNA polymerase II, positive regulation of transcription by RNA polymerase II	nucleus, mitochondrion	protein binding
PF3D7_0518700	PUF1	mRNA-binding protein PUF1	no	no	217.77	OK	male	224.1	regulation of translation, posttranscriptional regulation of gene expression, regulation of RNA stability	cytoplasm	RNA binding, mRNA binding
PF3D7_0520000	RPS9	40S ribosomal protein S9, putative	no	no	587.12; 471.77	RI; eTZ	no	22.1	translation, positive regulation of translational fidelity	nucleus, small ribosomal subunit, cytosolic small ribosomal subunit, small-subunit processome, RNA N6-methyladenosine methyltransferase complex	RNA binding, structural constituent of ribosome, rRNA binding
PF3D7_0522900	N/A	zinc finger protein, putative	no	no	728.82	OK	no	185.3	N/A	N/A	metal ion binding
PF3D7_0602000	N/A	zinc finger protein, putative	no	no	101.51	OK	male	165.4	N/A	N/A	metal ion binding
PF3D7_0604500	N/A	GYF domain-containing protein, putative	no	no	230.63	RI	male	334.4	N/A	nucleus	mRNA binding, protein binding
PF3D7_0607000	N/A	translation initiation factor IF-2, putative	no	no	262.17; 174.02; 207.45	RI; eTZ; OK	no	112.4	translational initiation	nucleus	translation initiation factor activity, GTPase activity, GTP binding
PF3D7_0608800	OAT	Ornithine aminotransferase	no	no	1715.73; 1569.11	eTZ; lTZ	female	46.1	ornithine metabolic process, arginine catabolic process to proline via ornithine, arginine catabolic process to glutamate, L-proline biosynthetic process	intracellular, cytoplasm, mitochondrion, food vacuole, extracellular vesicle	RNA binding, catalytic activity, ornithine-oxo-acid transaminase activity, protein binding, transaminase activity, pyridoxal phosphate binding, identical protein binding, ornithine(lysine) transaminase activity
PF3D7_0611800	N/A	conserved Plasmodium protein, unknown function	no	no	395.36	OK	female	374.9	N/A	nucleus	N/A
PF3D7_0614500	RPL19	60S ribosomal protein L19	no	no	269.78	OK	female	21.6	translation	nucleus, ribosome, cytosolic large ribosomal subunit	RNA binding, structural constituent of ribosome
PF3D7_0618300	N/A	60S ribosomal protein L27a, putative	no	no	465.64	RI	female	16.7	translation	nucleus, ribosome, large ribosomal subunit, cytosolic large ribosomal subunit	structural constituent of ribosome
PF3D7_0703500	N/A	erythrocyte membrane-associated antigen	no	no	229.9; 253.73	RI; eTZ	no	264.9	N/A	nucleus, membrane	RNA binding, mRNA binding, helicase activity
PF3D7_0706500	N/A	conserved Plasmodium protein, unknown function	no	no	230.24	RI	no	196.6	N/A	nucleus	RNA binding, mRNA binding
PF3D7_0726500	N/A	ubiquitin carboxyl-terminal hydrolase, putative	no	no	76.66; 90.14; 137.99	RI; GCV; OK	male	373.2	ubiquitin-dependent protein catabolic process, protein deubiquitination	nucleus, cytosol	cysteine-type endopeptidase activity, thiol-dependent deubiquitinase, protein binding
PF3D7_0730900	PTP4	EMP1-trafficking protein	no	yes	157.27	eTZ	male	244.2	N/A	nucleus, integral component of membrane, host cell	N/A
PF3D7_0810600	DBP1	ATP-dependent RNA helicase DBP1, putative	no	no	122.19; 87.4; 88.86	RI; GCV; OK	no	108.6	N/A	nucleus, P granule	nucleic acid binding, RNA binding, RNA helicase activity, mRNA binding, helicase activity, ATP binding
PF3D7_0813300	N/A	NPL domain-containing protein, putative	no	no	1801.83	eTZ	female	36.3	N/A	nucleus, nucleolus, food vacuole	RNA binding
PF3D7_0813900	RPS16	40S ribosomal protein S16, putative	no	no	231.51; 168.64	RI; eTZ	no	16.3	maturation of SSU-rRNA from tricistronic rRNA transcript (SSU-rRNA, 5.8S rRNA, LSU-rRNA), translation	nucleus, ribosome, small ribosomal subunit, cytosolic small ribosomal subunit	RNA binding, structural constituent of ribosome
PF3D7_0818200	14-3-3I	14-3-3 protein	no	no	1144.07	eTZ	male	30.2	entry into host	nucleus, cytoplasm, food vacuole, extracellular vesicle	RNA binding, protein binding, histone binding
PF3D7_0818900	HSP70	heat shock protein 70	no	no	3426.39; 3329.13; 3055.78	RI; eTZ; lTZ	male	73.9	response to unfolded protein, response to heat, cellular response to unfolded protein, protein refolding, chaperone cofactor-dependent protein refolding	nucleus, cytoplasm, cytosol, cell surface, food vacuole, extracellular vesicle	RNA binding, protein binding, ATP binding, ATP hydrolysis activity, heat shock protein binding, phosphatidylinositol-3-phosphate binding, protein folding chaperone, unfolded protein binding, misfolded protein binding
PF3D7_0823200	N/A	RNA-binding protein, putative	no	no	550.79; 719.66	RI; eTZ	male	32.4	regulation of translation	nucleus, ribonucleoprotein complex	nucleic acid binding, RNA binding, mRNA binding, protein binding
PF3D7_0825900	N/A	conserved Plasmodium protein, unknown function	no	no	109.01; 253.52	GCV; OK	female	76.9	N/A	N/A	N/A
PF3D7_0903900	RPL32	60S ribosomal protein L32	no	no	555.78; 465.26; 553.85	RI; eTZ; GCII	no	15.5	translation	nucleus, ribosome, cytosolic large ribosomal subunit	structural constituent of ribosome
PF3D7_0922100	N/A	Ubiquitin-like protein, putative	no	yes	235.85	RI	male	182.1	ubiquitin-dependent protein catabolic process	cytosol, integral component of membrane	protein binding, polyubiquitin modification-dependent protein binding
PF3D7_0926100	N/A	protein kinase, putative	no	no	119.1	RI	male	367.0	protein phosphorylation	N/A	protein kinase activity, ATP binding
PF3D7_0927200	GD1	gametocyte development protein GD1, putative	no	no	309.52	OK	no	189.7	N/A	cytosol	metal ion binding
PF3D7_0929200	N/A	RNA-binding protein, putative	no	no	191.66	OK	male	33.6	N/A	nucleus, cytoplasm	nucleic acid binding, mRNA binding
PF3D7_1003700	N/A	MKT1 domain-containing protein, putative	no	no	27.44; 26.06	GCV; OK	no	153.4	N/A	N/A	nuclease activity, 5'-flap endonuclease activity, flap endonuclease activity
PF3D7_1006200	ALBA3	DNA/RNA-binding protein Alba 3	no	no	829.33	RI	female	12.0	N/A	nucleus, food vacuole, RNA N6-methyladenosine methyltransferase complex, extracellular vesicle	nucleic acid binding, DNA binding, RNA binding, mRNA binding, endonuclease activity, protein binding
PF3D7_1006700	N/A	conserved Plasmodium protein, unknown function	no	no	100.71; 181.79	GCV; OK	female	45.6	N/A	nucleus	N/A
PF3D7_1011800	PREBP	PRE-binding protein	no	no	393.91; 383.43; 573.99	RI; eTZ; OK	female	131.6	regulation of transcription, DNA-templated, regulation of gene expression	nucleus, cytoplasm	nucleic acid binding, double-stranded DNA binding, DNA-binding transcription factor activity, RNA binding, mRNA binding
PF3D7_1019000	eIF2A	eukaryotic translation initiation factor subunit eIF2A, putative	no	no	225.7; 293.04	RI; OK	no	280.8	translational initiation	nucleus, cytosolic small ribosomal subunit	tRNA binding, mRNA binding, translation initiation factor activity, protein binding, ribosome binding
PF3D7_1021900	N/A	PHAX domain-containing protein, putative	no	no	222.86	OK	female	267.4	N/A	nucleus	mRNA binding, protein binding
PF3D7_1023900	CHD1	chromodomain-helicase-DNA-binding protein 1 homolog, putative	no	no	626.71; 717.52; 783.13	RI; eTZ; OK	male	381.3	N/A	nucleus	DNA binding, DNA helicase activity, protein binding, ATP binding
PF3D7_1036900	N/A	conserved Plasmodium protein, unknown function	no	no	225.83; 169.45; 201.15	RI; GCV; OK	male	192.7	N/A	nucleus, RNA N6-methyladenosine methyltransferase complex	mRNA binding
PF3D7_1103800	NOT1-G	CCR4-NOT transcription complex subunit NOT1-G, putative	no	yes	124.88	OK	male	391.9	nuclear-transcribed mRNA catabolic process, deadenylation-dependent decay, regulation of translation, negative regulation of translation	P-body, nucleus, cytosol, integral component of membrane, CCR4-NOT complex, CCR4-NOT core complex	mRNA binding, molecular adaptor activity
PF3D7_1107100	N/A	nucleic acid binding protein, putative	no	no	156.19	OK	no	69.3	regulation of alternative mRNA splicing, via spliceosome, nucleobase-containing compound metabolic process, mRNA cis splicing, via spliceosome	nucleus, nuclear speck	nucleic acid binding, RNA binding, mRNA binding
PF3D7_1107300	PAIP1	polyadenylate-binding protein-interacting protein 1, putative	no	no	265.97; 173.07	RI; OK	male	381.9	N/A	nucleus, eukaryotic translation initiation factor 4F complex	RNA binding, mRNA binding, translation initiation factor activity, protein binding, mRNA cap binding
PF3D7_1110400	N/A	RNA-binding protein, putative	no	no	448.3; 361.31	RI; eTZ	male	173.9	N/A	nucleus	nucleic acid binding, RNA binding, mRNA binding
PF3D7_1117900	N/A	conserved Plasmodium protein, unknown function	no	no	89.11	OK	no	175.4	N/A	nucleus	N/A
PF3D7_1128600	NOT2	CCR4-NOT transcription complex subunit 2, putative	no	no	66.02	OK	female	65.8	nuclear-transcribed mRNA poly(A) tail shortening, regulation of transcription, DNA-templated, negative regulation of translation	P-body, CCR4-NOT complex, CCR4-NOT core complex	poly(A)-specific ribonuclease activity
PF3D7_1130100	RPL38	60S ribosomal protein L38	no	no	368.45	GCV	no	10.3	translation, ribonucleoprotein complex assembly	nucleus, ribosome, cytosolic large ribosomal subunit	structural constituent of ribosome
PF3D7_1130200	PfP0	60S ribosomal protein P0	no	no	1163.17; 995.01	RI; eTZ	no	35.0	ribosomal large subunit assembly, cytoplasmic translation, translation, ribosome biogenesis	intracellular, nucleus, cytosolic large ribosomal subunit, extracellular vesicle	RNA binding, structural constituent of ribosome, large ribosomal subunit rRNA binding
PF3D7_1131600	N/A	kelch domain-containing protein, putative	no	no	13.75	OK	male	330.3	N/A	N/A	protein binding
PF3D7_1134600	ZNF4	CCCH-type zinc finger protein ZNF4	no	no	15.59; 33.8	GCV; OK	no	204.0	biological process involved in interaction with host	cytoplasm	metal ion binding
PF3D7_1146800	N/A	female development protein FD2, putative	no	no	136.17; 169.63	GCV; OK	female	375.4	N/A	N/A	N/A
PF3D7_1216500	MDV1	Male development gene 1	no	no	2065.71; 2554.08	GCV; OK	no	25.8	exit from host cell	vacuolar membrane, plasma membrane, symbiont-containing vacuole membrane, osmiophilic body	N/A
PF3D7_1220000	N/A	Female development protein FD4, putative	no	no	359.66	OK	female	51.1	N/A	N/A	metal ion binding
PF3D7_1224300	PABP1	polyadenylate-binding protein 1, putative	no	no	1875.9	RI	male	97.2	RNA processing	nucleus, cytoplasm, cytosol, cell surface, nuclear periphery, P granule, ribonucleoprotein complex	nucleic acid binding, RNA binding, mRNA binding, mRNA 3'-UTR binding, poly(A) binding, poly(U) RNA binding
PF3D7_1233200.2	N/A	male development protein MD2, putative	no	no	214.99	OK	no	383.4	N/A	keratohyalin granule	N/A
PF3D7_1236100	CARP	clustered-asparagine-rich protein	no	no	157.54	OK	male	51.5	N/A	nucleus, cytoplasm, ribonucleoprotein complex	nucleic acid binding, RNA binding, mRNA binding, protein binding
PF3D7_1241400	N/A	female development protein FD1, putative	no	no	195.57	OK	female	231.7	N/A	N/A	nucleic acid binding, RNA binding
PF3D7_1248700	N/A	conserved protein, unknown function	no	no	312.04; 527.35	RI; OK	male	231.3	chromatin remodeling	nucleus	N/A
PF3D7_1309100	N/A	60S ribosomal protein L24, putative	no	no	648.75	OK	no	19.2	ribosomal large subunit assembly, translation, assembly of large subunit precursor of preribosome	nucleus, cytosolic large ribosomal subunit	RNA binding, structural constituent of ribosome
PF3D7_1312900	EIF4G	eukaryotic translation initation factor 4 gamma	no	no	195.25	OK	male	146.6	N/A	nucleus	RNA binding, protein binding
PF3D7_1320800	N/A	dihydrolipoyllysine-residue succinyltransferase component of 2-oxoglutarate dehydrogenase complex	no	no	86.97	OK	female	47.6	tricarboxylic acid cycle, 2-oxoglutarate metabolic process, L-lysine catabolic process to acetyl-CoA via saccharopine	mitochondrion, oxoglutarate dehydrogenase complex	RNA binding, dihydrolipoyllysine-residue succinyltransferase activity, acyltransferase activity
PF3D7_1323400	RPL23	60S ribosomal protein L23	no	no	294.72; 206.52; 166.47	RI; eTZ; OK	male	22.1	ribosomal large subunit assembly, translation	nucleus, ribosome, cytosolic large ribosomal subunit	structural constituent of ribosome, rRNA binding
PF3D7_1331800	N/A	60S ribosomal protein L23, putative	no	no	268.05; 367.47; 219.53	RI; eTZ; GCII	female	15.0	translation	nucleus, ribosome, cytosolic large ribosomal subunit	RNA binding, structural constituent of ribosome, large ribosomal subunit rRNA binding
PF3D7_1355600	PIP1	PhIL1 interacting protein PIP1	no	no	27.17	GCV	male	66.2	N/A	inner membrane pellicle complex	protein binding
PF3D7_1358600	N/A	zinc finger protein, putative	no	no	1758.32	OK	female	118.3	N/A	N/A	metal ion binding
PF3D7_1359400	CELF1	CUGBP Elav-like family member 1	no	no	171.39; 220.5; 137.97	RI; eTZ; lTZ	male	57.1	N/A	nucleus, cytoplasm, ribonucleoprotein complex	nucleic acid binding, RNA binding, mRNA binding, protein binding
PF3D7_1360900.1	N/A	RNA-binding protein, putative	no	no	119.79; 65.92	lTZ; OK	male	44.8	N/A	nucleus, ribonucleoprotein complex	nucleic acid binding, RNA binding
PF3D7_1362700	N/A	conserved Plasmodium protein, unknown function	no	no	146.01	OK	male	242.2	N/A	nucleus	N/A
PF3D7_1366900	N/A	conserved protein, unknown function	no	no	367.91	RI	male	78.6	N/A	nucleus, cytoplasm	mRNA binding
PF3D7_1408600	N/A	40S ribosomal protein S8e, putative	no	no	1047.07; 959.18	RI; eTZ	no	25.1	maturation of SSU-rRNA from tricistronic rRNA transcript (SSU-rRNA, 5.8S rRNA, LSU-rRNA), translation	nucleus, ribosome, cytosolic small ribosomal subunit	RNA binding, structural constituent of ribosome
PF3D7_1409800	CELF2	CUGBP Elav-like family member 2, putative	no	no	39.45; 52.01	GCV; OK	no	59.3	N/A	nucleus, cytoplasm, P granule, ribonucleoprotein complex	nucleic acid binding, RNA binding, mRNA binding, protein binding
PF3D7_1415400	N/A	Btz domain-containing protein, putative	no	no	35.55; 33.82; 33.77; 47.12	eTZ; lTZ; GCV; OK	male	178.5	nuclear-transcribed mRNA catabolic process, nonsense-mediated decay, mRNA processing, regulation of translation, RNA splicing, mRNA transport	nucleus, cytoplasm	RNA binding, mRNA binding
PF3D7_1416200	MCA3	metacaspase-3	no	no	37.26	OK	no	264.9	proteolysis	N/A	serine-type peptidase activity
PF3D7_1416600	N/A	conserved Plasmodium protein, unknown function	no	no	18.7; 15.12	GCV; OK	female	357.6	N/A	N/A	N/A
PF3D7_1417200	NOT1	CCR4-NOT transcription complex subunit NOT1, putative	no	no	89.22; 134.31	RI; OK	no	519.8	nuclear-transcribed mRNA catabolic process, deadenylation-dependent decay, regulation of translation, negative regulation of translation	P-body, nucleus, cytosol, CCR4-NOT complex, CCR4-NOT core complex	mRNA binding, molecular adaptor activity
PF3D7_1417900	ATPTG9	ATP synthase-associated protein, putative	no	no	115.11; 144.16	GCII; GCV	female	16.8	N/A	mitochondrion	N/A
PF3D7_1423700	N/A	conserved Plasmodium protein, unknown function	no	no	290.42	RI	male	183.6	N/A	nucleus	N/A
PF3D7_1430800	PIP3	PhIL1 interacting protein PIP3	no	no	295.01	OK	no	30.5	N/A	inner membrane pellicle complex, cell periphery	protein binding
PF3D7_1431100	PIP2	PhIL1 interacting protein PIP2	no	no	1161.39	OK	male	40.7	N/A	inner membrane pellicle complex	protein binding
PF3D7_1435700.2	N/A	ataxin-2 like protein, putative	no	no	96.1	OK	male	105.2	regulation of cytoplasmic mRNA processing body assembly, stress granule assembly	mitochondrion, cytoplasmic stress granule	RNA binding
PF3D7_1438800	MD1	Male development protein 1	no	no	182.37; 120.48	GCV; OK	male	84.0	sex determination	cytoplasm	ribonucleoprotein complex binding
PF3D7_1444800	FBPA	Fructose-bisphosphate aldolase	no	no	1910.1	eTZ	male	40.1	glycolytic process, actin polymerization or depolymerization, fructose 1,6-bisphosphate metabolic process	nucleus, cytoplasm, cytosol, cell surface, extracellular vesicle	RNA binding, actin binding, catalytic activity, fructose-bisphosphate aldolase activity
PF3D7_1447000	N/A	60S ribosomal protein L23, putative	no	no	1270.54	eTZ	no	30.0	translation	nucleus, ribosome, small ribosomal subunit, cytosolic small ribosomal subunit	RNA binding, structural constituent of ribosome
PF3D7_1465900	N/A	40S ribosomal protein S3	no	no	256.94; 318.02; 573.21	RI; eTZ; OK	female	24.7	translation	nucleus, small ribosomal subunit, cytosolic small ribosomal subunit, extracellular vesicle	RNA binding, structural constituent of ribosome
PF3D7_1466800	N/A	NOC3 domain-containing protein, putative	no	no	628.46	OK	female	105.4	N/A	nucleus	chromatin binding
PF3D7_1467600	N/A	conserved Plasmodium protein, unknown function	no	no	109.53	OK	female	236.9	N/A	nucleus	N/A
PF3D7_1467800	N/A	conserved Plasmodium protein, unknown function	no	no	40.78; 73.28; 49.77	GCII; GCV; OK	no	10.7	N/A	N/A	N/A
PF3D7_1474900	CITH	trailer hitch homolog, putative	no	no	101.87	OK	female	38.6	mRNA catabolic process, P-body assembly, stress granule assembly	P-body, nucleus, cytoplasm, P granule, messenger ribonucleoprotein complex	mRNA binding
Total	98
Total minus proteins of secretory pathway	N/A
PE, peak expression; SP, Signal peptide; TMD, transmembrane domain; TPM, transcripts per million (Lopez-Barragan et al., 2011)

### Sheet: Common hits in ABSs and imGC
GeneID	Protein Name	Short Name
PF3D7_0105700	asparagine-rich antigen Pfa35-2	N/A
PF3D7_0315600	male development protein MD3, putative	MD3
PF3D7_0317600	40S ribosomal protein S11, putative	RPS11
PF3D7_0517000	60S ribosomal protein L12, putative	N/A
PF3D7_0818200	14-3-3 protein	14-3-3I
PF3D7_0818900	heat shock protein 70	HSP70
PF3D7_0823200	RNA-binding protein, putative	N/A
PF3D7_0922100	Ubiquitin-like protein, putative	N/A
PF3D7_0927200	gametocyte development protein GD1	GD1
PF3D7_1003700	MKT1 domain-containing protein, putative	N/A
PF3D7_1011800	PRE-binding protein	PREBP
PF3D7_1021900	PHAX domain-containing protein, putative	N/A
PF3D7_1036900	conserved Plasmodium protein, unknown function	N/A
PF3D7_1130200	60S ribosomal protein P0	PfP0
PF3D7_1134600	CCCH-type zinc finger protein ZNF4	ZNF4
PF3D7_1224300	polyadenylate-binding protein 1, putative	PABP1
PF3D7_1323400	60S ribosomal protein L23	RPL23
PF3D7_1415400	Btz domain-containing protein, putative	N/A
PF3D7_1417200	CCR4-NOT transcription complex subunit NOT1, putative	NOT1
PF3D7_1423700	conserved Plasmodium protein, unknown function	N/A
PF3D7_1435700	ataxin-2 like protein, putative	N/A
PF3D7_1447000	40S ribosomal protein S5	N/A
PF3D7_1465900	40S ribosomal protein S3	N/A
