## Supplemental Table S3 for "The *Plasmodium falciparum* CCCH zinc finger protein MD3 regulates male gametocytogenesis through its interaction with RNA-binding proteins"

### Sheet: Description
		The Plasmodium falciparum CCCH zinc finger protein MD3 regulates male gametocytogenesis through its interaction with RNA-binding proteins
		Afia Farrukh, Jean Pierre Musabyimana, Ute Distler, Vanessa Jil Mahlich, Julius Mueller, Fabian Bick, Stefan Tenzer, Gabriele Pradel and Che Julius Ngwa
		Table S3: Network of MD3 interactors in immature gametocytes

### Sheet: A - Ribosomal proteins
PlasmoDB ID	Gene description
PF3D7_0307100	40S ribosomal protein S12; Belongs to the eukaryotic ribosomal protein eS12 family.
PF3D7_0310500	ATP-dependent RNA helicase DHX57, putative
PF3D7_0316800	40S ribosomal protein S15A, putative; Belongs to the universal ribosomal protein uS8 family.
PF3D7_0317600	40S ribosomal protein S11, putative; Belongs to the universal ribosomal protein uS17 family.
PF3D7_0516900	60S ribosomal protein L2
PF3D7_0517000	60S ribosomal protein L12, putative; Belongs to the universal ribosomal protein uL11 family.
PF3D7_0520000	40S ribosomal protein S9, putative; Belongs to the universal ribosomal protein uS4 family.
PF3D7_0607000	Translation initiation factor IF-2, putative
PF3D7_0614500	60S ribosomal protein L19
PF3D7_0618300	60S ribosomal protein L27a, putative; Belongs to the universal ribosomal protein uL15 family.
PF3D7_0703500	Erythrocyte membrane-associated antigen
PF3D7_0813900	40S ribosomal protein S16, putative; Belongs to the universal ribosomal protein uS9 family.
PF3D7_0818900	Heat shock protein 70; Belongs to the heat shock protein 70 family.
PF3D7_0903900	60S ribosomal protein L32
PF3D7_1130100	60S ribosomal protein L38; Belongs to the eukaryotic ribosomal protein eL38 family.
PF3D7_1130200	60S acidic ribosomal protein P0; Ribosomal protein P0 is the functional equivalent of E.coli protein L10.
PF3D7_1309100	60S ribosomal protein L24, putative
PF3D7_1323400	60S ribosomal protein L23; Belongs to the universal ribosomal protein uL23 family.
PF3D7_1331800	60S ribosomal protein L23, putative; Belongs to the universal ribosomal protein uL14 family.
PF3D7_1408600	40S ribosomal protein S8; Belongs to the eukaryotic ribosomal protein eS8 family.
PF3D7_1465900	40S ribosomal protein S3
PF3D7_1466800	NOC3p domain-containing protein

### Sheet: B - Posttranscript. & transl.
PlasmoDB ID	Gene description
PF3D7_0108300	Uncharacterized protein
PF3D7_0604500	GYF domain-containing protein
PF3D7_0611800	Uncharacterized protein
PF3D7_0810600	ATP-dependent RNA helicase DBP1, putative
PF3D7_0922100	Ubiquitin-like protein, putative
PF3D7_0926100	Protein kinase, putative
PF3D7_1019000	Eukaryotic translation initiation factor subunit eIF2A, putative
PF3D7_1023900	Chromodomain-helicase-DNA-binding protein 1 homolog, putative
PF3D7_1107100	Nucleic acid binding protein, putative
PF3D7_1107300	Polyadenylate-binding protein-interacting protein PAIP1
PF3D7_1110400	RNA-binding protein, putative
PF3D7_1248700	Uncharacterized protein
PF3D7_1312900	Eukaryotic translation initation factor 4 gamma
PF3D7_1360900.1	RNA-binding protein, putative
PF3D7_1417200	NOT family protein, putative

### Sheet: C - Nucleus-associated
PalsmoDB ID	Gene description
PF3D7_0422200	Erythrocyte membrane-associated antigen
PF3D7_0813300	NPL domain-containing protein
PF3D7_0818200	14-3-3 protein
PF3D7_1011800	PRE-binding protein PREBP
PF3D7_1423700	NTF2 domain-containing protein

### Sheet: D - Translational control
PlasmoDB ID	Gene description
PF3D7_0518700	mRNA-binding protein PUF1
PF3D7_1006200	DNA/RNA-binding protein Alba 3
PF3D7_1103800	CCR4-NOT transcription complex subunit 1, putative
PF3D7_1236100	Clustered-asparagine-rich protein
PF3D7_1366900	Uncharacterized protein MAL13P1.336
PF3D7_1409800	CUGBP Elav-like family member 2, putative
PF3D7_1474900	Trailer hitch homolog CITH, putative

### Sheet: E - Sexual development
PlasmoDB ID	Gene description
PF3D7_0522900	Zinc finger protein, putative
PF3D7_0927200	Gametocyte development protein GD1
PF3D7_1146800	Female development protein FD2
PF3D7_1216500	Male development gene MDV1
PF3D7_1233200.2	Male development protein MD2
PF3D7_1241400	Female development protein FD1
PF3D7_1416600	Uncharacterized protein
PF3D7_1430800	PhIL1 interacting protein PIP3
PF3D7_1467600	Uncharacterized protein
