## Supplemental Table S4 for "The *Plasmodium falciparum* CCCH zinc finger protein MD3 regulates male gametocytogenesis through its interaction with RNA-binding proteins"

### Sheet: Description
		The Plasmodium falciparum CCCH zinc finger protein MD3 regulates male gametocytogenesis through its interaction with RNA-binding proteins
		Afia Farrukh, Jean Pierre Musabyimana, Ute Distler, Vanessa Jil Mahlich, Julius Mueller, Fabian Bick, Stefan Tenzer, Gabriele Pradel and Che Julius Ngwa
		Table S4: Network of MD3 interactors in asexual blood stages

### Sheet: A - Ribosomal proteins
PlasmoDB ID	Gene description
PF3D7_0309600	60S acidic ribosomal protein P2
PF3D7_0317600	40S ribosomal protein S11, putative
PF3D7_0422400	40S ribosomal protein S19
PF3D7_0507100	60S ribosomal protein L4
PF3D7_0516200	40S ribosomal protein S11
PF3D7_0517000	60S ribosomal protein L12, putative
PF3D7_0626800	Pyruvate kinase; Belongs to the pyruvate kinase family.
PF3D7_0708400	Heat shock protein 90
PF3D7_0721600	40S ribosomal protein S5, putative
PF3D7_0818900	Heat shock protein 70
PF3D7_1130200	60S acidic ribosomal protein P0
PF3D7_1224300	Polyadenylate-binding protein; Binds the poly(A) tail of mRNA.
PF3D7_1323400	60S ribosomal protein L23
PF3D7_1358800	40S ribosomal protein S15
PF3D7_1365900	Ubiquitin-60S ribosomal protein L40
PF3D7_1417200	NOT family protein, putative
PF3D7_1421200	40S ribosomal protein S25
PF3D7_1433000	H/ACA ribonucleoprotein complex subunit 3, putative
PF3D7_1441200	60S ribosomal protein L1, putative
PF3D7_1447000	40S ribosomal protein S5
PF3D7_1465900	40S ribosomal protein S3
